# High temperature ligation enables *in vitro* assembly of eukaryotic genes

**DOI:** 10.64898/2026.10.09.758000

**Authors:** Noah Evan Robinson, Bryan Gerber, Weilin Zhang, Sixiang Wang, Daniel Graves, Hanqiao Zhang, Jiahe Yue, Gohta Aihara, Jerry Huang, Kaihang Wang

## Abstract

Our ability to efficiently construct synthetic DNA products is essential to studying and engineering biology. There is an abundance of widely adopted DNA assembly technologies suitable for generating synthetic constructs from diverse DNA inputs, but these techniques suffer from low specificity of connection during assembly, which decreases the accuracy, efficiency, and throughput of construction. Here we propose a broadly applicable paradigm for DNA assembly, High Temperature (HighT) assembly, that lowers misconnection rates by ligating complementary single strand DNA overhangs at reaction temperatures significantly higher than their predicted melting temperatures. By expanding the concept of melting temperature to demarcate smaller association fractions of DNA duplexes, we characterize HighT and demonstrate 40 percentage points increase in accuracy, and 4 orders of magnitude increase in yield of transformants when applying the technique to conventional assembly technologies. HighT is then applied to develop cloning pipelines for the development of efficient assembly-to-integration protocols, the construction of specific low-abundance isoforms of medically relevant proteins from human gDNA and oligos, and the de novo construction of a 10 kb, GC rich genomic region from the functionally extinct Northern White Rhinoceros created entirely in vitro.
