## Extended Methods for "High temperature ligation enables *in vitro* assembly of eukaryotic genes"

### Sheet: Sheet1
				Fragment Processing						Assembly				Notes
Figure	Construct	Assembly Fragment Source	Polymerase Fragment Amplification	USER	RecJF	DpnI	Fragment Purification	Buffer	Ligase	pmol per fragment in assembly	Volume assembly	Thermocycler condition	Polymerase Assembly Amplicon
2g	4-piece GFP, -control	PCR (2.5ng template)	Q5u (NEB)	1 µL per 40 pmol dU, during assembly	N/A	N/A	N/A	T4 Ligase Buffer	2.5µL T4 Ligase (NEB)	0.075pmol Required, 0.225pmol permissible	20µL	2	N/A	DPN1 digestion occurs prior to assembly. USER digestion occurs during assembly
2g	4-piece GFP, ⍺	PCR (2.5ng template)	Q5u (NEB)	1 µL per 40 pmol dU, during assembly	N/A	N/A	N/A	T4 Ligase Buffer	2.5µL Hi-T4 Ligase (NEB)	0.075pmol Required, 0.225pmol permissible	20µL	2,5	N/A	DPN1 digestion occurs prior to assembly. USER is added and protocol 2 is run for digestion. Instead of 22ºC incubation consistent with protocol 2, a 50ºC 16hr ligation is done
2g	4-piece GFP, β	PCR (2.5ng template)	Q5u (NEB)	1 µL per 40 pmol dU, during assembly	N/A	N/A	N/A	T4 Ligase Buffer	2.5µL T4 Ligase (NEB)	0.075pmol Required, 0.225pmol permissible	20µL	2	N/A	DPN1 digestion occurs prior to assembly. USER digestion occurs during assembly
2g	4-piece GFP, Ɣ	PCR (2.5ng template)	Q5u (NEB)	1 µL per 40 pmol dU, during assembly	N/A	N/A	N/A	T4 Ligase Buffer	2.5µL T4 Ligase (NEB)	0.075pmol Required, 0.225pmol permissible	20µL	2	N/A	DPN1 digestion occurs prior to assembly. USER digestion occurs during assembly
2g	4-piece GFP, δ	PCR (2.5ng template)	Q5u (NEB)	1 µL per 40 pmol dU, during assembly	N/A	N/A	Kleen Spin (BioRad)	T4 Ligase Buffer	2.5µL T4 Ligase (NEB)	0.075pmol Required, 0.225pmol permissible	20µL	2	N/A	DPN1 digestion and USER digestion occurs prior to assembly
2g	4-piece GFP, ε	PCR (2.5ng template)	Q5u (NEB)	1 µL per 40 pmol dU, during assembly	1µL	N/A	N/A	Cutsmart	2.5µL T4 Ligase (NEB)	0.075pmol Required, 0.225pmol permissible	20µL	2	N/A	DPN1 digestion occurs prior to assembly. USER digestion and RecJF digestion occurs during assembly. 2µL ATP added to Cutsmart buffer to fascilitate ligation
2g	4-piece GFP, 𝛇	PCR (2.5ng template)	Q5u (NEB)	1 µL per 40 pmol dU, during assembly	N/A	N/A	N/A	T4 Ligase Buffer	2.5µL T4 Ligase (NEB)	0.075pmol Required, 0.225pmol permissible	20µL	3	N/A	DPN1 digestion occurs prior to assembly. USER digestion occurs during assembly. Reaction was purified after assembly with a QIAquick PCR Purification Kit (Qiagen). Concentrations were further measured by Qubit 1x dsDNA High Sensitivity Assay Kit (Invitrogen, ThermoFisher Scientific) prior to transformation.
2g	4-piece GFP, n	PCR (2.5ng template)	Q5u (NEB)	1 µL per 40 pmol dU, during assembly	1µL	N/A	Kleen Spin (BioRad)	T4 Ligase Buffer	2.5µL T4 Ligase (NEB)	0.075pmol Required, 0.225pmol permissible	20µL	3	N/A	DPN1 digestion and USER digestion occurs prior to assembly. Reaction was purified after assembly with a QIAquick PCR Purification Kit (Qiagen). Concentrations were further measured by Qubit 1x dsDNA High Sensitivity Assay Kit (Invitrogen, ThermoFisher Scientific) prior to transformation.
2g	4-piece GFP, θ	PCR (2.5ng template)	Q5u (NEB)	1 µL per 40 pmol dU, during assembly	1µL	N/A	Kleen Spin (BioRad)	Hifi Taq Ligase Buffer (NEB)	1µL Taq Ligase (NEB)	0.075pmol Required, 0.225pmol permissible	20µL	5	N/A	DPN1 digestion and USER digestion occurs prior to assembly. Reaction was purified after assembly with a QIAquick PCR Purification Kit (Qiagen). Concentrations were further measured by Qubit 1x dsDNA High Sensitivity Assay Kit (Invitrogen, ThermoFisher Scientific) prior to transformation.
2b	19-piece Lux Assembly Amplicon 22C	PCR (2.5ng template)	Q5u (NEB)	1 µL per 40 pmol dU, prior to assembly	4 µL	4 µL	Kleen Spin (BioRad)	T4 Ligase Buffer	2.5µL T4 Ligase (NEB)	0.1284pmol permissible	50µL	2	Quanta Repliqa 2x Toughmix (QuantaBio)	1µL of assembly is used as template for Assembly Amplicon PCR
2b	19-piece Lux Assembly Amplicon 30C	PCR (2.5ng template)	Q5u (NEB)	1 µL per 40 pmol dU, prior to assembly	4 µL	4 µL	Kleen Spin (BioRad)	T4 Ligase Buffer	2.5µL T4 Ligase (NEB)	0.1284pmol permissible	50µL	3	Quanta Repliqa 2x Toughmix (QuantaBio)	1µL of assembly is used as template for Assembly Amplicon PCR
2b	19-piece Lux Assembly Amplicon 50C	PCR (2.5ng template)	Q5u (NEB)	1 µL per 40 pmol dU, prior to assembly	4 µL	4 µL	Kleen Spin (BioRad)	Hifi Taq Ligase Buffer (NEB)	2µL Taq Ligase (NEB)	0.1284pmol permissible	50µL	5	Quanta Repliqa 2x Toughmix (QuantaBio)	1µL of assembly is used as template for Assembly Amplicon PCR
2f	20-piece Lux 22C	PCR (2.5ng template)	Q5u (NEB)	1 µL per 40 pmol dU, prior to assembly	4 µL	4 µL	Kleen Spin (BioRad)	T4 Ligase Buffer	2.5µL T4 Ligase (NEB)	0.0428pmol Required, 0.1284pmol permissible	50µL	2	N/A	DPN1 digestion, USER digestion, and RecJF digestion occurs prior to assembly
2f	20-piece Lux 50C	PCR (2.5ng template)	Q5u (NEB)	1 µL per 40 pmol dU, prior to assembly	4 µL	4 µL	Kleen Spin (BioRad)	Hifi Taq Ligase Buffer (NEB)	2µL Taq Ligase (NEB)	0.0428pmol Required, 0.1284pmol permissible	50µL	5	N/A	Reaction was purified after assembly with a QIAquick PCR Purification Kit (Qiagen). Concentrations were further measured by Qubit 1x dsDNA High Sensitivity Assay Kit (Invitrogen, ThermoFisher Scientific) prior to transformation.
2f	20-piece Lux 50C Assembly amplicon	PCR (1µL of Fig. 1g 50C assembly amplicon)	Quanta Repliqa 2x Toughmix (QuantaBio)	1 µL per 40 pmol dU, prior to assembly	N/A	N/A	Monarch DNA gel extraction	Hifi Taq Ligase Buffer (NEB)	2µL Taq Ligase (NEB)	0.0428pmol Required, 0.1284pmol permissible	50µL	5	Quanta Repliqa 2x Toughmix (QuantaBio)	50C Assembly Amplicon from 1g used as single permissible fragment processed as described here
3c	9 piece Lux assembly + attB backbones	PCR (2.5ng template)	Quanta Repliqa 2x Toughmix (QuantaBio)	2.5 µL per 30µL purified PCR	4 µL	4 µL	Qiagen PCR Purification	T4 Ligase Buffer	1µL T4 Ligase (NEB)	0.3pmol fragment, 0.1pmol backbon	30µL	7	N/A
3c	19 piece assembly amplicon + attB backbone	PCR (1µL of Fig. 1g 50C assembly amplicon, 2.5ng backbone)	Quanta Repliqa 2x Toughmix (QuantaBio)	2.5 µL per 30µL purified PCR	4 µL	4 µL	Monarch DNA gel extraction + Qiagen PCR Purification	T4 Ligase Buffer	1µL T4 Ligase (NEB)	0.1pmol Assembly Amplcon, 0.0333pmol backbon	30µL	7	Quanta Repliqa 2x Toughmix (QuantaBio)
Extended5	Control PCR from plasmid + attB backbone	PCR (2.5ng template)	Quanta Repliqa 2x Toughmix (QuantaBio)	2 µL per 30µL purified PCR	N/A	0.5 µL	Qiagen PCR Purification	T4 Ligase Buffer	1µL T4 Ligase (NEB)	0.03333 pmol backbone, 0.1 pMol insert	30µL	7	N/A
3f	10 piece LoxP assembly with antibiotic	PCR (2.5ng template)	Quanta Repliqa 2x Toughmix (QuantaBio)	2.5 µL per 30µL purified PCR	4 µL	4 µL	Qiagen PCR Purification	T4 Ligase Buffer	1µL T4 Ligase (NEB)	1pmol	30µL	7	N/A
3f	19 piece LoxP Assembly Amplicon	PCR (1µL of Fig. 1g 50C assembly amplicon)	Quanta Repliqa 2x Toughmix (QuantaBio)	N/A	N/A	N/A	Monarch DNA gel extraction + Qiagen PCR Purification	N/A	N/A	N/A	N/A	N/A	Quanta Repliqa 2x Toughmix (QuantaBio)	Direct PCR off of Assembly Amplicon
Extended5	Control PCR LoxP from plasmid	PCR (2.5ng template)	Quanta Repliqa 2x Toughmix (QuantaBio)	N/A	N/A	N/A	Monarch DNA gel extraction	N/A	N/A	N/A	N/A	N/A	N/A
4c	MAPT gDNA Assembled Isoforms	PCR (1µL Human heart gDNA as template)	Quanta Repliqa 2x Toughmix (QuantaBio)	2 µL per 50 µL	N/A	0.5 µL	Qiagen PCR Purification	Hifi Taq Ligase Buffer (NEB)	1µL Taq Ligase (NEB)	1pmol	30µL	5	Quanta Repliqa 2x Toughmix (QuantaBio)
4d	VEGFA gDNA Assembled Isoforms	PCR (1µL Human heart gDNA as template)	Quanta Repliqa 2x Toughmix (QuantaBio)	1 µL per 50µL purified PCR	N/A	0.5 µL	Monarch DNA gel extraction + Qiagen PCR Purification	Hifi Taq Ligase Buffer (NEB)	1µL Taq Ligase (NEB)	0.25 pmol	50µL	5	Quanta Repliqa 2x Toughmix (QuantaBio)	1µL of assembly is used as template for Assembly Amplicon PCR
4d	VEGFA UPDOG Isoforms	oligos (synthetic)	Quanta Repliqa 2x Toughmix (QuantaBio)	1 µL per 50µL purified PCR	N/A	0.5 µL	Monarch DNA gel extraction + Qiagen PCR Purification	Hifi Taq Ligase Buffer (NEB)	1µL Taq Ligase (NEB)	0.25 pmol	50µL	5	Quanta Repliqa 2x Toughmix (QuantaBio)	1µL of assembly is used as template for Assembly Amplicon PCR
4e	BRCA1 gDNA Assembled Isoforms	PCR (1µL Human heart gDNA as template) + oligos (synthetic)	Quanta Repliqa 2x Toughmix (QuantaBio)	1 µL per 50µL purified PCR	N/A	0.5 µL	Monarch DNA gel extraction + Qiagen PCR Purification	Hifi Taq Ligase Buffer (NEB)	1µL Taq Ligase (NEB)	0.025 pmol	50µL	5	Quanta Repliqa 2x Toughmix (QuantaBio)	1µL of assembly is used as template for Assembly Amplicon PCR
