## Supplementary Table 3 for "High temperature ligation enables *in vitro* assembly of eukaryotic genes"

### Sheet: MAPT_NCBI_References
NM_005910.6 MAPT
NM_016834.5 MAPT
NM_016835.5 MAPT
NM_016841.5 MAPT
NM_001123066.4 MAPT
NM_001123067.4 MAPT
NM_001203251.2 MAPT
NM_001203252.2 MAPT
NM_001377265.1 MAPT
NM_001377266.1 MAPT
NM_001377267.1 MAPT
NM_001377268.1 MAPT
NR_165166.1 MAPT
XM_005257362.5 MAPT
XM_005257365.5 MAPT
XM_005257366.4 MAPT
XM_005257367.5 MAPT
XM_005257368.5 MAPT
XM_005257369.5 MAPT
XM_005257370.5 MAPT
XM_005257371.5 MAPT
XM_047436074.1 MAPT
XM_047436075.1 MAPT
XM_047436076.1 MAPT
XM_047436077.1 MAPT
XM_047436078.1 MAPT
XM_047436079.1 MAPT
XM_047436080.1 MAPT
XM_047436081.1 MAPT
XM_054316131.1 MAPT
XM_054316132.1 MAPT
XM_054316133.1 MAPT
XM_054316134.1 MAPT
XM_054316135.1 MAPT
XM_054316136.1 MAPT
XM_054316137.1 MAPT
XM_054316138.1 MAPT
XM_054316139.1 MAPT
XM_054316140.1 MAPT
XM_054316141.1 MAPT
XM_054316142.1 MAPT
XM_054316143.1 MAPT
XM_054316144.1 MAPT
XM_054316145.1 MAPT
XM_054316146.1 MAPT
XM_054328564.1 MAPT
XM_054328565.1 MAPT
XM_054328566.1 MAPT
XM_054328567.1 MAPT
XM_054328568.1 MAPT
XM_054328569.1 MAPT
XM_054328570.1 MAPT
XM_054328571.1 MAPT
XM_054328572.1 MAPT
XM_054330105.1 MAPT
XM_054330106.1 MAPT
XM_054330107.1 MAPT
XM_054330108.1 MAPT
XM_054330109.1 MAPT
XM_054330110.1 MAPT
XM_054330111.1 MAPT
XM_054330112.1 MAPT
XM_054330113.1 MAPT
XM_054330114.1 MAPT
XM_054330115.1 MAPT
XM_054330116.1 MAPT
XM_054330117.1 MAPT
XM_054330118.1 MAPT

### Sheet: VEGFA_NCBI_References
NM_003376.6 VEGFA
NM_001025366.3 VEGFA
NM_001025367.3 VEGFA
NM_001025368.3 VEGFA
NM_001025369.3 VEGFA
NM_001025370.3 VEGFA
NM_001033756.3 VEGFA
NM_001171622.2 VEGFA
NM_001171623.2 VEGFA
NM_001171624.2 VEGFA
NM_001171625.2 VEGFA
NM_001171626.2 VEGFA
NM_001171627.2 VEGFA
NM_001171628.2 VEGFA
NM_001171629.2 VEGFA
NM_001171630.2 VEGFA
NM_001204384.2 VEGFA
NM_001204385.2 VEGFA
NM_001287044.2 VEGFA
NM_001317010.2 VEGFA

### Sheet: BRCA1_NCBI_References
NM_007294.4 BRCA1
NM_007297.4 BRCA1
NM_007298.4 BRCA1
NM_007299.4 BRCA1
NM_007300.4 BRCA1
NM_001407571.1 BRCA1
NM_001407581.1 BRCA1
NM_001407582.1 BRCA1
NM_001407583.1 BRCA1
NM_001407585.1 BRCA1
NM_001407587.1 BRCA1
NM_001407590.1 BRCA1
NM_001407591.1 BRCA1
NM_001407593.1 BRCA1
NM_001407594.1 BRCA1
NM_001407596.1 BRCA1
NM_001407597.1 BRCA1
NM_001407598.1 BRCA1
NM_001407602.1 BRCA1
NM_001407603.1 BRCA1
NM_001407605.1 BRCA1
NM_001407610.1 BRCA1
NM_001407611.1 BRCA1
NM_001407612.1 BRCA1
NM_001407613.1 BRCA1
NM_001407614.1 BRCA1
NM_001407615.1 BRCA1
NM_001407616.1 BRCA1
NM_001407617.1 BRCA1
NM_001407618.1 BRCA1
NM_001407619.1 BRCA1
NM_001407620.1 BRCA1
NM_001407621.1 BRCA1
NM_001407622.1 BRCA1
NM_001407623.1 BRCA1
NM_001407624.1 BRCA1
NM_001407625.1 BRCA1
NM_001407626.1 BRCA1
NM_001407627.1 BRCA1
NM_001407628.1 BRCA1
NM_001407629.1 BRCA1
NM_001407630.1 BRCA1
NM_001407631.1 BRCA1
NM_001407632.1 BRCA1
NM_001407633.1 BRCA1
NM_001407634.1 BRCA1
NM_001407635.1 BRCA1
NM_001407636.1 BRCA1
NM_001407637.1 BRCA1
NM_001407638.1 BRCA1
NM_001407639.1 BRCA1
NM_001407640.1 BRCA1
NM_001407641.1 BRCA1
NM_001407642.1 BRCA1
NM_001407644.1 BRCA1
NM_001407645.1 BRCA1
NM_001407646.1 BRCA1
NM_001407647.1 BRCA1
NM_001407648.1 BRCA1
NM_001407649.1 BRCA1
NM_001407652.1 BRCA1
NM_001407653.1 BRCA1
NM_001407654.1 BRCA1
NM_001407655.1 BRCA1
NM_001407656.1 BRCA1
NM_001407657.1 BRCA1
NM_001407658.1 BRCA1
NM_001407659.1 BRCA1
NM_001407660.1 BRCA1
NM_001407661.1 BRCA1
NM_001407662.1 BRCA1
NM_001407663.1 BRCA1
NM_001407664.1 BRCA1
NM_001407665.1 BRCA1
NM_001407666.1 BRCA1
NM_001407667.1 BRCA1
NM_001407668.1 BRCA1
NM_001407669.1 BRCA1
NM_001407670.1 BRCA1
NM_001407671.1 BRCA1
NM_001407672.1 BRCA1
NM_001407673.1 BRCA1
NM_001407674.1 BRCA1
NM_001407675.1 BRCA1
NM_001407676.1 BRCA1
NM_001407677.1 BRCA1
NM_001407678.1 BRCA1
NM_001407679.1 BRCA1
NM_001407680.1 BRCA1
NM_001407681.1 BRCA1
NM_001407682.1 BRCA1
NM_001407683.1 BRCA1
NM_001407684.1 BRCA1
NM_001407685.1 BRCA1
NM_001407686.1 BRCA1
NM_001407687.1 BRCA1
NM_001407688.1 BRCA1
NM_001407689.1 BRCA1
NM_001407690.1 BRCA1
NM_001407691.1 BRCA1
NM_001407692.1 BRCA1
NM_001407694.1 BRCA1
NM_001407695.1 BRCA1
NM_001407696.1 BRCA1
NM_001407697.1 BRCA1
NM_001407698.1 BRCA1
NM_001407724.1 BRCA1
NM_001407725.1 BRCA1
NM_001407726.1 BRCA1
NM_001407727.1 BRCA1
NM_001407728.1 BRCA1
NM_001407729.1 BRCA1
NM_001407730.1 BRCA1
NM_001407731.1 BRCA1
NM_001407732.1 BRCA1
NM_001407733.1 BRCA1
NM_001407734.1 BRCA1
NM_001407735.1 BRCA1
NM_001407736.1 BRCA1
NM_001407737.1 BRCA1
NM_001407738.1 BRCA1
NM_001407739.1 BRCA1
NM_001407740.1 BRCA1
NM_001407741.1 BRCA1
NM_001407742.1 BRCA1
NM_001407743.1 BRCA1
NM_001407744.1 BRCA1
NM_001407745.1 BRCA1
NM_001407746.1 BRCA1
NM_001407747.1 BRCA1
NM_001407748.1 BRCA1
NM_001407749.1 BRCA1
NM_001407750.1 BRCA1
NM_001407751.1 BRCA1
NM_001407752.1 BRCA1
NM_001407838.1 BRCA1
NM_001407839.1 BRCA1
NM_001407841.1 BRCA1
NM_001407842.1 BRCA1
NM_001407843.1 BRCA1
NM_001407844.1 BRCA1
NM_001407845.1 BRCA1
NM_001407846.1 BRCA1
NM_001407847.1 BRCA1
NM_001407848.1 BRCA1
NM_001407849.1 BRCA1
NM_001407850.1 BRCA1
NM_001407851.1 BRCA1
NM_001407852.1 BRCA1
NM_001407853.1 BRCA1
NM_001407854.1 BRCA1
NM_001407858.1 BRCA1
NM_001407859.1 BRCA1
NM_001407860.1 BRCA1
NM_001407861.1 BRCA1
NM_001407862.1 BRCA1
NM_001407863.1 BRCA1
NM_001407874.1 BRCA1
NM_001407875.1 BRCA1
NM_001407879.1 BRCA1
NM_001407881.1 BRCA1
NM_001407882.1 BRCA1
NM_001407884.1 BRCA1
NM_001407885.1 BRCA1
NM_001407886.1 BRCA1
NM_001407887.1 BRCA1
NM_001407889.1 BRCA1
NM_001407894.1 BRCA1
NM_001407895.1 BRCA1
NM_001407896.1 BRCA1
NM_001407897.1 BRCA1
NM_001407898.1 BRCA1
NM_001407899.1 BRCA1
NM_001407900.1 BRCA1
NM_001407902.1 BRCA1
NM_001407904.1 BRCA1
NM_001407906.1 BRCA1
NM_001407907.1 BRCA1
NM_001407908.1 BRCA1
NM_001407909.1 BRCA1
NM_001407910.1 BRCA1
NM_001407915.1 BRCA1
NM_001407916.1 BRCA1
NM_001407917.1 BRCA1
NM_001407918.1 BRCA1
NM_001407919.1 BRCA1
NM_001407920.1 BRCA1
NM_001407921.1 BRCA1
NM_001407922.1 BRCA1
NM_001407923.1 BRCA1
NM_001407924.1 BRCA1
NM_001407925.1 BRCA1
NM_001407926.1 BRCA1
NM_001407927.1 BRCA1
NM_001407928.1 BRCA1
NM_001407929.1 BRCA1
NM_001407930.1 BRCA1
NM_001407931.1 BRCA1
NM_001407932.1 BRCA1
NM_001407933.1 BRCA1
NM_001407934.1 BRCA1
NM_001407935.1 BRCA1
NM_001407936.1 BRCA1
NM_001407937.1 BRCA1
NM_001407938.1 BRCA1
NM_001407939.1 BRCA1
NM_001407940.1 BRCA1
NM_001407941.1 BRCA1
NM_001407942.1 BRCA1
NM_001407943.1 BRCA1
NM_001407944.1 BRCA1
NM_001407945.1 BRCA1
NM_001407946.1 BRCA1
NM_001407947.1 BRCA1
NM_001407948.1 BRCA1
NM_001407949.1 BRCA1
NM_001407950.1 BRCA1
NM_001407951.1 BRCA1
NM_001407952.1 BRCA1
NM_001407953.1 BRCA1
NM_001407954.1 BRCA1
NM_001407955.1 BRCA1
NM_001407956.1 BRCA1
NM_001407957.1 BRCA1
NM_001407958.1 BRCA1
NM_001407959.1 BRCA1
NM_001407960.1 BRCA1
NM_001407962.1 BRCA1
NM_001407963.1 BRCA1
NM_001407964.1 BRCA1
NM_001407965.1 BRCA1
NM_001407966.1 BRCA1
NM_001407967.1 BRCA1
NM_001407968.1 BRCA1
NM_001407969.1 BRCA1
NM_001407970.1 BRCA1
NM_001407971.1 BRCA1
NM_001407972.1 BRCA1
NM_001407973.1 BRCA1
NM_001407974.1 BRCA1
NM_001407975.1 BRCA1
NM_001407976.1 BRCA1
NM_001407977.1 BRCA1
NM_001407978.1 BRCA1
NM_001407979.1 BRCA1
NM_001407980.1 BRCA1
NM_001407981.1 BRCA1
NM_001407982.1 BRCA1
NM_001407983.1 BRCA1
NM_001407984.1 BRCA1
NM_001407985.1 BRCA1
NM_001407986.1 BRCA1
NM_001407990.1 BRCA1
NM_001407991.1 BRCA1
NM_001407992.1 BRCA1
NM_001407993.1 BRCA1
NM_001408392.1 BRCA1
NM_001408396.1 BRCA1
NM_001408397.1 BRCA1
NM_001408398.1 BRCA1
NM_001408399.1 BRCA1
NM_001408400.1 BRCA1
NM_001408401.1 BRCA1
NM_001408402.1 BRCA1
NM_001408403.1 BRCA1
NM_001408404.1 BRCA1
NM_001408406.1 BRCA1
NM_001408407.1 BRCA1
NM_001408408.1 BRCA1
NM_001408409.1 BRCA1
NM_001408410.1 BRCA1
NM_001408411.1 BRCA1
NM_001408412.1 BRCA1
NM_001408413.1 BRCA1
NM_001408414.1 BRCA1
NM_001408415.1 BRCA1
NM_001408416.1 BRCA1
NM_001408418.1 BRCA1
NM_001408419.1 BRCA1
NM_001408420.1 BRCA1
NM_001408421.1 BRCA1
NM_001408422.1 BRCA1
NM_001408423.1 BRCA1
NM_001408424.1 BRCA1
NM_001408425.1 BRCA1
NM_001408426.1 BRCA1
NM_001408427.1 BRCA1
NM_001408428.1 BRCA1
NM_001408429.1 BRCA1
NM_001408430.1 BRCA1
NM_001408431.1 BRCA1
NM_001408432.1 BRCA1
NM_001408433.1 BRCA1
NM_001408434.1 BRCA1
NM_001408435.1 BRCA1
NM_001408436.1 BRCA1
NM_001408437.1 BRCA1
NM_001408438.1 BRCA1
NM_001408439.1 BRCA1
NM_001408440.1 BRCA1
NM_001408441.1 BRCA1
NM_001408442.1 BRCA1
NM_001408443.1 BRCA1
NM_001408444.1 BRCA1
NM_001408445.1 BRCA1
NM_001408446.1 BRCA1
NM_001408447.1 BRCA1
NM_001408448.1 BRCA1
NM_001408450.1 BRCA1
NM_001408451.1 BRCA1
NM_001408452.1 BRCA1
NM_001408453.1 BRCA1
NM_001408454.1 BRCA1
NM_001408455.1 BRCA1
NM_001408456.1 BRCA1
NM_001408457.1 BRCA1
NM_001408458.1 BRCA1
NM_001408459.1 BRCA1
NM_001408460.1 BRCA1
NM_001408461.1 BRCA1
NM_001408462.1 BRCA1
NM_001408463.1 BRCA1
NM_001408464.1 BRCA1
NM_001408465.1 BRCA1
NM_001408466.1 BRCA1
NM_001408467.1 BRCA1
NM_001408468.1 BRCA1
NM_001408469.1 BRCA1
NM_001408470.1 BRCA1
NM_001408472.1 BRCA1
NM_001408473.1 BRCA1
NM_001408474.1 BRCA1
NM_001408475.1 BRCA1
NM_001408476.1 BRCA1
NM_001408478.1 BRCA1
NM_001408479.1 BRCA1
NM_001408480.1 BRCA1
NM_001408481.1 BRCA1
NM_001408482.1 BRCA1
NM_001408483.1 BRCA1
NM_001408484.1 BRCA1
NM_001408485.1 BRCA1
NM_001408489.1 BRCA1
NM_001408490.1 BRCA1
NM_001408491.1 BRCA1
NM_001408492.1 BRCA1
NM_001408493.1 BRCA1
NM_001408494.1 BRCA1
NM_001408495.1 BRCA1
NM_001408496.1 BRCA1
NM_001408497.1 BRCA1
NM_001408498.1 BRCA1
NM_001408499.1 BRCA1
NM_001408500.1 BRCA1
NM_001408501.1 BRCA1
NM_001408502.1 BRCA1
NM_001408503.1 BRCA1
NM_001408504.1 BRCA1
NM_001408505.1 BRCA1
NM_001408506.1 BRCA1
NM_001408507.1 BRCA1
NM_001408508.1 BRCA1
NM_001408509.1 BRCA1
NM_001408510.1 BRCA1
NM_001408511.1 BRCA1
NM_001408512.1 BRCA1
NM_001408513.1 BRCA1
NM_001408514.1 BRCA1
